# Differentiation of *Toxoplasma* into latent forms is linked to central carbon metabolism and requires a GID/CTLH-type E3 ubiquitin ligase

**DOI:** 10.1101/2025.07.27.667068

**Authors:** Alessandro D Uboldi, Sachin Khurana, Amalie A Jaywickrama, Sai Prasanna Lekkala-Lethakula, Amber Simonpietri, Karan Singh, Vinzenz Hofferek, Ushma Ruparel, Lachlan L Whitehead, Kelly L Rogers, Alexandra L. Garnham, Nichollas Scott, Nicholas J Katris, Malcolm J. McConville, David Komander, Simon A Cobbold, Christopher J Tonkin

## Abstract

*Toxoplasma* and other Apicomplexan parasites, switch between different developmental stages to persist in and transmit between hosts. *Toxoplasma* can alternate between systemic tachyzoites and encysted bradyzoite forms found in the CNS and muscle tissues. How parasites sense these tissue types and trigger differentiation remains largely unknown. We show that *Toxoplasma* differentiation is induced under glucose-limiting conditions and using a CRISPR screen identify parasite genes required for growth under these conditions. From ∼25 identified genes important for differentiation we show that lactate and glutamine metabolism is linked to differentiation and demonstrate the importance of an E3 ubiquitin ligase complex, orthologous to glucose induced degradation deficient (GID) complex in yeast and CTLH complex in humans. We show that TgGID likely regulates translational repression of a key transcription factor required for differentiation, BFD1, through its 3’ utr. Overall, this work provides important new insight into how these divergent parasites sense different host cell niches and trigger stage conversion through a ubiquitination-dependent program.
