## Supplementary material for "Differentiation of *Toxoplasma* into latent forms is linked to central carbon metabolism and requires a GID/CTLH-type E3 ubiquitin ligase": Table S4

### Sheet: Table S1 - Oligonucleotides
Primer #	Oligonucleotide Sequence (5'-3')	Use/Notes
1	AATGATACGGCGACCACCGAGATCTACACTCTTTCCCTACACGACGCTCTTCCGATCTTCCACGATTCAAGTTGATAACGGACTAGC	Forward barcoded oligo for CRISPR screen sequencing -1; bar code underlined; plasmid-specific sequence in bold
2	AATGATACGGCGACCACCGAGATCTACACTCTTTCCCTACACGACGCTCTTCCGATCTAGACCGTACTCAAGTTGATAACGGACTAGC	Forward barcoded oligo for CRISPR screen sequencing -2; bar code underlined; plasmid-specific sequence in bold
3	AATGATACGGCGACCACCGAGATCTACACTCTTTCCCTACACGACGCTCTTCCGATCTGTGATGTCGATCAAGTTGATAACGGACTAGC	Forward barcoded oligo for CRISPR screen sequencing -3; bar code underlined; plasmid-specific sequence in bold
4	AATGATACGGCGACCACCGAGATCTACACTCTTTCCCTACACGACGCTCTTCCGATCTATAGCTTCtcgTCAAGTTGATAACGGACTAGC	Forward barcoded oligo for CRISPR screen sequencing -4; bar code underlined; plasmid-specific sequence in bold
5	AATGATACGGCGACCACCGAGATCTACACTCTTTCCCTACACGACGCTCTTCCGATCTGATCGCAGaTCAAGTTGATAACGGACTAGC	Forward barcoded oligo for CRISPR screen sequencing -5; bar code underlined; plasmid-specific sequence in bold
6	AATGATACGGCGACCACCGAGATCTACACTCTTTCCCTACACGACGCTCTTCCGATCTTATTGTCCTCAAGTTGATAACGGACTAGC	Forward barcoded oligo for CRISPR screen sequencing -6; bar code underlined; plasmid-specific sequence in bold
7	AATGATACGGCGACCACCGAGATCTACACTCTTTCCCTACACGACGCTCTTCCGATCTACTAGACCtTCAAGTTGATAACGGACTAGC	Forward barcoded oligo for CRISPR screen sequencing -7; bar code underlined; plasmid-specific sequence in bold
8	AATGATACGGCGACCACCGAGATCTACACTCTTTCCCTACACGACGCTCTTCCGATCTCCAGCAAGacTCAAGTTGATAACGGACTAGC	Forward barcoded oligo for CRISPR screen sequencing -8; bar code underlined; plasmid-specific sequence in bold
9	AATGATACGGCGACCACCGAGATCTACACTCTTTCCCTACACGACGCTCTTCCGATCTGATTACTTTCAAGTTGATAACGGACTAGC	Forward barcoded oligo for CRISPR screen sequencing -9; bar code underlined; plasmid-specific sequence in bold
10	AATGATACGGCGACCACCGAGATCTACACTCTTTCCCTACACGACGCTCTTCCGATCTTCAATTGCcagTCAAGTTGATAACGGACTAGC	Forward barcoded oligo for CRISPR screen sequencing -10; bar code underlined; plasmid-specific sequence in bold
11	CAAGCAGAAGACGGCATACGAGATCGGTCTCGGCATTCCTGCTGAACCGCTCTTCCGATCTGTACAAGACAAATGGCGACCTGCAGAG	Reverse barcoded oligo for CRISPR screen sequencing -1; bar code underlined; plasmid-specific sequence in bold
12	CAAGCAGAAGACGGCATACGAGATCGGTCTCGGCATTCCTGCTGAACCGCTCTTCCGATCTACAATGGAACAAATGGCGACCTGCAGAG	Reverse barcoded oligo for CRISPR screen sequencing -2; bar code underlined; plasmid-specific sequence in bold
13	CAAGCAGAAGACGGCATACGAGATCGGTCTCGGCATTCCTGCTGAACCGCTCTTCCGATCTCGTCACTTTGCAAATGGCGACCTGCAGAG	Reverse barcoded oligo for CRISPR screen sequencing -3; bar code underlined; plasmid-specific sequence in bold
14	CAAGCAGAAGACGGCATACGAGATCGGTCTCGGCATTCCTGCTGAACCGCTCTTCCGATCTTCCAGCGTctaCAAATGGCGACCTGCAGAG	Reverse barcoded oligo for CRISPR screen sequencing -4; bar code underlined; plasmid-specific sequence in bold
15	CAAGCAGAAGACGGCATACGAGATCGGTCTCGGCATTCCTGCTGAACCGCTCTTCCGATCTCTCAATTCgCAAATGGCGACCTGCAGAG	Reverse barcoded oligo for CRISPR screen sequencing -5; bar code underlined; plasmid-specific sequence in bold
16	CAAGCAGAAGACGGCATACGAGATCGGTCTCGGCATTCCTGCTGAACCGCTCTTCCGATCTGTGGTTGACAAATGGCGACCTGCAGAG	Reverse barcoded oligo for CRISPR screen sequencing -6; bar code underlined; plasmid-specific sequence in bold
17	CAAGCAGAAGACGGCATACGAGATCGGTCTCGGCATTCCTGCTGAACCGCTCTTCCGATCTATCGGTAGaCAAATGGCGACCTGCAGAG	Reverse barcoded oligo for CRISPR screen sequencing -7; bar code underlined; plasmid-specific sequence in bold
18	CAAGCAGAAGACGGCATACGAGATCGGTCTCGGCATTCCTGCTGAACCGCTCTTCCGATCTCGTATGATCAAATGGCGACCTGCAGAG	Reverse barcoded oligo for CRISPR screen sequencing -8; bar code underlined; plasmid-specific sequence in bold
19	CAAGCAGAAGACGGCATACGAGATCGGTCTCGGCATTCCTGCTGAACCGCTCTTCCGATCTCTGTCGTActCAAATGGCGACCTGCAGAG	Reverse barcoded oligo for CRISPR screen sequencing -9; bar code underlined; plasmid-specific sequence in bold
20	CAAGCAGAAGACGGCATACGAGATCGGTCTCGGCATTCCTGCTGAACCGCTCTTCCGATCTGATGACTTgatCAAATGGCGACCTGCAGAG	Reverse barcoded oligo for CRISPR screen sequencing -10; bar code underlined; plasmid-specific sequence in bold
21	CACTGTTTAACAAGCCCGTCAGTAG	Forward primer for amplification of BFD1-like sublibrary from larger custom array library
22	agagcacttcgttaggtttctggac	Reverse primer for amplification of BFD1-like sublibrary from larger custom array library
23	ttctggtaaatggggatgtcaagttg	Forward primer for amplification of BFD1-like sublibrary for insertion into pU6-DHFR vector
24	aacttgctatttctagctctaaaac	Reverse primer for amplification ofBFD1-like sub library for insertion into pU6-DHFR vector
25	GACAACTGAGGTTTTAGAGCTAGAAATAGC	GDH1 (TGME49_249390) C-terminal tagging Q5 mutagnesis -Forward; Use pSAG1::CAS9-U6::sgUPRT (Addgene#54467 ) as PCR template
26	TTCTCTCTTCAACTTGACATCCCCATTTAC	GDH1 (TGME49_249390) C-terminal tagging Q5 mutagnesis -Reverse; Use pSAG1::CAS9-U6::sgUPRT (Addgene#54467 ) as PCR template
27	CCCTGAACGGGTTTTAGAGCTAGAAATAGC	GDH1 (TGME49_249390) KO Q5 mutagnesis -Forward; Use pSAG1::CAS9-U6::sgUPRT (Addgene#54467 ) as PCR template
28	TCGTCTCCATCAACTTGACATCCCCATTTA	GDH1 (TGME49_249390) KO Q5 mutagnesis -Reverse; Use pSAG1::CAS9-U6::sgUPRT (Addgene#54467 ) as PCR template
29	gtgatcgatcGTTTTAGAGCTAGAAATAGC	GDH 2 (TGME49_293180) C-terminal tagging Q5-Forward; Use pSAG1::CAS9-U6::sgUPRT (Addgene#54467 ) as PCR template
30	gcagtctgccAACTTGACATCCCCATTTAC	GDH 2 (TGME49_293180) C-terminal tagging Q5-Reverse; Use pSAG1::CAS9-U6::sgUPRT (Addgene#54467 ) as PCR template
31	agcgaggtggGTTTTAGAGCTAGAAATAGC	GDH2 (TGME49_293180) KO Q5 mutagnesis -Forward; Use pSAG1::CAS9-U6::sgUPRT (Addgene#54467 ) as PCR template
32	agcttctgacAACTTGACATCCCCATTTAC	GDH2 (TGME49_293180) KO Q5 mutagnesis -Reverse; Use pSAG1::CAS9-U6::sgUPRT (Addgene#54467 ) as PCR template
33	gagaaggctgGTTTTAGAGCTAGAAATAGC	GID8 (TGME49_314900) C-terminal tagging Q5-Forward; Use pSAG1::CAS9-U6::sgUPRT (Addgene#54467 ) as PCR template
34	ttcgtctgccAACTTGACATCCCCATTTAC	GID8 (TGME49_314900) C-terminal tagging Q5-Reverse; Use pSAG1::CAS9-U6::sgUPRT (Addgene#54467 ) as PCR template
35	tttggagaggGTTTTAGAGCTAGAAATAGC	GID8 (TGME49_314900) KO Q5 mutagnesis -Forward; Use pSAG1::CAS9-U6::sgUPRT (Addgene#54467 ) as PCR template
36	tccattgactcAACTTGACATCCCCATTTAC	GID8 (TGME49_314900) KO Q5 mutagnesis -Reverse; Use pSAG1::CAS9-U6::sgUPRT (Addgene#54467 ) as PCR template
37	aaaacaggagGTTTTAGAGCTAGAAATAGC	LDH1 (TGME49_232350) C-terminal tagging Q5-Forward; Use pSAG1::CAS9-U6::sgUPRT (Addgene#54467 ) as PCR template
38	gccaacgcttcAACTTGACATCCCCATTTAC	LDH1 (TGME49_232350) C-terminal tagging Q5-Reverse; Use pSAG1::CAS9-U6::sgUPRT (Addgene#54467 ) as PCR template
39	tcgaccacggGTTTTAGAGCTAGAAATAGC	LDH1 (TGME49_232350) KO Q5 mutagnesis -Forward; Use pSAG1::CAS9-U6::sgUPRT (Addgene#54467 ) as PCR template
40	caccaacgttcAACTTGACATCCCCATTTAC	LDH1 (TGME49_232350) KO Q5 mutagnesis -Reverse; Use pSAG1::CAS9-U6::sgUPRT (Addgene#54467 ) as PCR template
41	gacaagctgaGTTTTAGAGCTAGAAATAGC	FNT1 (TGME49_209800) C-terminal tagging Q5-Forward; Use pSAG1::CAS9-U6::sgUPRT (Addgene#54467 ) as PCR template
42	gctgtgggcgcAACTTGACATCCCCATTTAC	FNT1 (TGME49_209800) C-terminal tagging Q5-Reverse; Use pSAG1::CAS9-U6::sgUPRT (Addgene#54467 ) as PCR template
43	aatggtgatgGTTTTAGAGCTAGAAATAGC	FNT1 (TGME49_209800) KO Q5 mutagnesis -Forward; Use pSAG1::CAS9-U6::sgUPRT (Addgene#54467 ) as PCR template
44	tggcaactgcAACTTGACATCCCCATTTAC	FNT1 (TGME49_209800) KO Q5 mutagnesis -Reverse; Use pSAG1::CAS9-U6::sgUPRT (Addgene#54467 ) as PCR template
45	acccacctgaGTTTTAGAGCTAGAAATAGC	YPEL5 (TGME49_226640) KO Q5 mutagenesis -Forward; Use pSAG1::CAS9-U6::sgUPRT (Addgene#54467 ) or pU6-DHFR (Addgene#80329) as PCR template
46	gttgcattggcAACTTGACATCCCCATTTAC	YPEL5 (TGME49_226640) KO Q5 mutagenesis -Reverse; Use pSAG1::CAS9-U6::sgUPRT (Addgene#54467 ) or pU6-DHFR (Addgene#80329) as PCR template
47	CTCTTTCTTAGTTTTAGAGCTAGAAATAGC	GID1 (TGME49_293060) C-termnal tagging Q5 mutagnesis -Forward; Use pSAG1::CAS9-U6::sgUPRT (Addgene#54467 ) as PCR template
48	AGAACTTTCGCAACTTGACATCCCCATTTAC	GID1 (TGME49_293060) C-termnal tagging Q5 mutagnesis -Reverse; Use pSAG1::CAS9-U6::sgUPRT (Addgene#54467 ) as PCR template
49	GGCATATCACGTTTTAGAGCTAGAAATAGC	GID7 (TGME49_269900) C-termnal tagging Q5 mutagnesis -Forward; Use pSAG1::CAS9-U6::sgUPRT (Addgene#54467 ) as PCR template
50	GCTTAGTCGGCAACTTGACATCCCCATTTAC	GID7 (TGME49_269900) C-termnal tagging Q5 mutagnesis -Reverse; Use pSAG1::CAS9-U6::sgUPRT (Addgene#54467 ) as PCR template
51	GCGTCCGCGAGTTTTAGAGCTAGAAATAGC	GID9 (TGME49_265390) C-termnal tagging Q5 mutagnesis -Forward; Use pSAG1::CAS9-U6::sgUPRT (Addgene#54467 ) as PCR template
52	AGACTCGCGACAACTTGACATCCCCATTTAC	GID9 (TGME49_265390) C-termnal tagging Q5 mutagnesis -Reverse; Use pSAG1::CAS9-U6::sgUPRT (Addgene#54467 ) as PCR template
53	AGAACTGTCCGTTTTAGAGCTAGAAATAGC	YPEL5 (TGME49_226640) C-termnal tagging Q5 mutagnesis -Forward; Use pSAG1::CAS9-U6::sgUPRT (Addgene#54467 ) as PCR template
54	TGTCACTCGTCAACTTGACATCCCCATTTAC	YPEL5 (TGME49_226640) C-termnal tagging Q5 mutagnesis -Reverse; Use pSAG1::CAS9-U6::sgUPRT (Addgene#54467 ) as PCR template
55	GAAGTCTGGGGTTTTAGAGCTAGAAATAGC	GID7 (TGME49_269900) KO Q5 mutagnesis -Forward; Use pSAG1::CAS9-U6::sgUPRT (Addgene#54467 ) as PCR template
56	GTCAGTGTGCAACTTGACATCCCCATTTAC	GID7 (TGME49_269900) KO Q5 mutagnesis -Reverse; Use pSAG1::CAS9-U6::sgUPRT (Addgene#54467 ) as PCR template
57	caggtcacgaGTTTTAGAGCTAGAAATAGC	PEPCK1 (TGME49_289650) C-terminal tagging Q5-Forward; Use pSAG1::CAS9-U6::sgUPRT (Addgene#54467 ) as PCR template
58	ctgccggtttcAACTTGACATCCCCATTTAC	PEPCK1 (TGME49_289650) C-terminal tagging Q5-Reverse; Use pSAG1::CAS9-U6::sgUPRT (Addgene#54467 ) as PCR template
59	caaatgatgaGTTTTAGAGCTAGAAATAGC	FAD-malate dehydrogenase (TGME49_288500) C-terminal tagging Q5-Forward; Use pSAG1::CAS9-U6::sgUPRT (Addgene#54467 ) as PCR template
60	gatttctgcgcAACTTGACATCCCCATTTAC	FAD-malate dehydrogenase (TGME49_288500) C-terminal tagging Q5-Reverse; Use pSAG1::CAS9-U6::sgUPRT (Addgene#54467 ) as PCR template
61	ctacgtctgaGTTTTAGAGCTAGAAATAGC	Isocitrate dehydrogenase (TGME49_266760) C-terminal tagging-Q5-Forward; Use pSAG1::CAS9-U6::sgUPRT (Addgene#54467 ) as PCR template
62	cttgctcatcAACTTGACATCCCCATTTAC	Isocitrate dehydrogenase (TGME49_266760) C-terminal tagging-Q5-Reverse; Use pSAG1::CAS9-U6::sgUPRT (Addgene#54467 ) as PCR template
63	atgcatccgaGTTTTAGAGCTAGAAATAGC	2-OxoGlutarate-malate Transporter (TGME49_274060) Q5-Forward; Use pSAG1::CAS9-U6::sgUPRT (Addgene#54467 ) as PCR template
64	gttggttttcAACTTGACATCCCCATTTAC	2-OxoGlutarate-malate Transporter (TGME49_274060) Q5-Reverse; Use pSAG1::CAS9-U6::sgUPRT (Addgene#54467 ) as PCR template
65	tgcgaccaggGTTTTAGAGCTAGAAATAGC	BFD1 (TGME49_200385) KO Q5 mutagnesis -Forward; Use pSAG1::CAS9-U6::sgUPRT (Addgene#54467 ) as PCR template
66	gttttcccacAACTTGACATCCCCATTTAC	BFD1 (TGME49_200385) KO Q5 mutagnesis -Reverse; Use pSAG1::CAS9-U6::sgUPRT (Addgene#54467 ) as PCR template
67	aacgccgcgaGTTTTAGAGCTAGAAATAGCAAG	GID1 (TGME49_293060) KO Q5-Forward; Use pU6-DHFR (Addgene#80329) as PCR template
68	tgagcgcgcaCAACTTGACATCCCC	GID1 (TGME49_293060) KO Q5-Reverse; Use pU6-DHFR (Addgene#80329) as PCR template
69	cgtgacgaagGTTTTAGAGCTAGAAATAGCAAG	GID2 (TGME49_223880) KO Q5-Forward; Use pU6-DHFR (Addgene#80329) as PCR template
70	cgtcctcccaCAACTTGACATCCCC	GID2 (TGME49_223880) KO Q5-Reverse; Use pU6-DHFR (Addgene#80329) as PCR template
71	gatctcgcggGTTTTAGAGCTAGAAATAGCAAG	GID7 (TGME49_269900) KO Q5-Forward; Use pU6-DHFR (Addgene#80329) as PCR template
72	cagtttcttgCAACTTGACATCCCC	GID7 (TGME49_269900) KO Q5-Reverse; Use pU6-DHFR (Addgene#80329) as PCR template
73	gacagctcggGTTTTAGAGCTAGAAATAGCAAG	GID8 (TGME49_314900) KO Q5-Forward; Use pU6-DHFR (Addgene#80329) as PCR template
74	tgctgtctctCAACTTGACATCCCC	GID8 (TGME49_314900) KO Q5-Reverse; Use pU6-DHFR (Addgene#80329) as PCR template
75	aagacagcggGTTTTAGAGCTAGAAATAGCAAG	GID9 (TGME49_265390) KO Q5-Forward; Use pU6-DHFR (Addgene#80329) as PCR template
76	tgcatctttcCAACTTGACATCCCC	GID9 (TGME49_265390) KO Q5-Reverse; Use pU6-DHFR (Addgene#80329) as PCR template
77	gatgtaacagaGTTTTAGAGCTAGAAATAGCAAG	Guide to cleave 5'end of BFD1 3'UTR in ME49:ku80:DD-BFD1-Ty-3'UTR Q5-Forward
78	aatcgagcgcAACTTGACATCCCCATTTAC	Guide to cleave 5'end of BFD1 3'UTR in ME49:ku80:DD-BFD1-Ty-3'UTR Q5-Reverse
79	cgagtcatggGTTTTAGAGCTAGAAATAGCAAG	Guide to cleave 3'end of BFD1 3'UTR in ME49:ku80:DD-BFD1-Ty-3'UTR Q5-Forward
80	caagcgtagcAACTTGACATCCCCATTTAC	Guide to cleave 3'end of BFD1 3'UTR in ME49:ku80:DD-BFD1-Ty-3'UTR Q5-Reverse
81	CGGAGGGACGGGTGCCGCCGCCTCGCCCACAGCGACAAGCCCTAGGTACCCGTACGACG	Formate nitrate transporter 1 (FNT1) (TGME49_209800) C-terminal tagging homology repair template-Forward; pLIC-3HA-HXGPRT as PCR template
82	AAACGCATATCCATCCTCACACGAATCCACTTTCAGGCGCACCACACGGCAGTGCGGAGC	Formate nitrate transporter 1 (FNT1) (TGME49_209800) C-terminal tagging homology repair template-Reverse; pLIC-3HA-HXGPRT as PCR template
83	CGTCATGGCGCTCAACAAGGCGGTTGCTGCTCTTCAGGCGCCTAGGTACCCGTACGACG	Lactate dehydrogenase 1 (LDH1) (TGME49_232350) C-terminal tagging homology repair template-Forward; pLIC-3HA-HXGPRT as PCR template
84	CGTGTATAAATCATGGGCCCCGCGCAGTAAAGTGGCATTCACCACACGGCAGTGCGGAGC	Lactate dehydrogenase 1 (LDH1) (TGME49_232350) C-terminal tagging homology repair template-Reverse; pLIC-3HA-HXGPRT as PCR template
85	GCTTTGTTAAGGTGGCAGACTGCGTGATCGACCAAGGATACATTCCTAGGTACCCGTACG	Glutamate dehydrogenase 2 (GDH2) (TGME49_293180) C-terminal tagging homology repair template-Forward; pLIC-3HA-HXGPRT as PCR template
86	CAAAGACACCCCCGCCGTGAAAAATGGAAGTCCAGTGTGCACCACACGGCAGTGCGGAGC	Glutamate dehydrogenase 2 (GDH2) (TGME49_293180) C-terminal tagging homology repair template-Reverse; pLIC-3HA-HXGPRT as PCR template
87	GTGACGAAGACCTCGGAGAGTTGCCGCTGCTCTACAGTCCTCCTAGGTACCCGTACGACG	GID1 (TGME49_293060) C-terminal tagging homology repair template-Forward; pLIC-3HA-HXGPRT as PCR template
88	CTCTGAGTCTTCGTTTCTCTGAGGAACGAAAGTTCTCTCTACCACACGGCAGTGCGGAGC	GID1 (TGME49_293060) C-terminal tagging homology repair template-Reverse; pLIC-3HA-HXGPRT as PCR template
89	CTTCAGGCGGTGCGACGGAAGACATGGATACCTCGGCCGACCCTAGGTACCCGTACGACG	GID7 (TGME49_269900) C-terminal tagging homology repair template-Forward; pLIC-3HA-HXGPRT as PCR template
90	AGGCACGTAAAATAACTATCCTCAGCTATCCAGATTTACTACCACACGGCAGTGCGGAGC	GID7 (TGME49_269900) C-terminal tagging homology repair template-Reverse; pLIC-3HA-HXGPRT as PCR template
91	AGCCTTATCCTCTCGAGAGATTCACTCGAATCTACGTCACGCCTAGGTACCCGTACGACG	GID9 (TGME49_265390) C-terminal tagging homology repair template-Forward; pLIC-3HA-HXGPRT as PCR template
92	GAGTTCCGCGTCCATGGAAACGGAGACAGATTACAGGCTTACCACACGGCAGTGCGGAGC	GID9 (TGME49_265390) C-terminal tagging homology repair template-Reverse; pLIC-3HA-HXGPRT as PCR template
93	AACGGTCCTCATACATGTCTTCCGGGGACCTCGACTACGAGCCTAGGTACCCGTACGACG	YPEL5 C-terminal tagging homology repair template-Forward; pLIC-3HA-HXGPRT as PCR template
94	TGGGACTACAAGACACTGTTTCTGTTTAGTGTCTTTTCTGACCACACGGCAGTGCGGAGC	YPEL5 C-terminal tagging homology repair template-Reverse; pLIC-3HA-HXGPRT as PCR template
95	CGGCCGGCGACAGGGAGACAGGGGCAGACGAAGAGAAGGCCCTAGGTACCCGTACGACG	GID8 (TGME49_314900) C-terminal tagging homology repair template-forward; pLIC-3HA-HXGPRT as PCR template
96	ACCTTCTTCTGTCTGTCTCCCTTGGCCTGTGTCTCCCTTGACCACACGGCAGTGCGGAGC	GID8 (TGME49_314900) C-terminal tagging homology repair template-reverse; pLIC-3HA-HXGPRT as PCR template
97	GAAATTCTCTTCCAGTTCATCTGGATCAGTCGCTCGAGACAGGTGGATGCGGGACACGCC	GID7 (TGME49_269900) KO homology repair template-Forward; For amplification of SAG1-5'UTR-Ble-SAG13'UTR region of pCDPK1G128M(cDNA+gDNA flank)-Ty-Ble construct
98	CCCGAAGCGAAGAACGTCGCTGTCACGGGCGACGCTACGAATGTGGAGTCGTCTCAAGCG	GID7 (TGME49_269900) KO homology repair template-Reverse; For amplification of SAG1-5'UTR-Ble-SAG13'UTR region of pCDPK1G128M(cDNA+gDNA flank)-Ty-Ble construct
99	TTCTGGAAGCCTTCTCTGCGCGAAGATGGAGACGACCCTGaggtggatgcgggacacgcc	Glutamate dehydrogenase 1 (GDH1) (TGME49_249390) KO homology repair template-Forward; UsepCDPK1G128M(cDNA+gDNA flank)-Ty-Ble as template
100	GATCGCCGGAGCTGACGTGCTCGGGTGGAACACTGCAGACatgtggagtcgtctcaagcg	Glutamate dehydrogenase 1 (GDH1) (TGME49_249390) KO homology repair template-Reverse; Use pCDPK1G128M(cDNA+gDNA flank)-Ty-Ble as template
101	CACCGGAAACACGATGACGATGCTGATTTGCTGGTTCGAGAGGTGGATGCGGGACACGCC	Formate nitrate transporter 1 (FNT1) (TGME49_209800) KO homology repair template-Forward; Use pCDPK1G128M(cDNA+gDNA flank)-Ty-Ble as template
102	GAGGAAGCTGCCTGCCCAGTTCTGCAGCAGTTGCCAAATGATGTGGAGTCGTCTCAAGCG	Formate nitrate transporter 1 (FNT1) (TGME49_209800) KO homology repair template-Reverse; Use pCDPK1G128M(cDNA+gDNA flank)-Ty-Ble as template
103	AGGTATGCCCGAGGGTAAGGCTCTTGACCTGAGCCATGTGAGGTGGATGCGGGACACGCC	Lactate dehydrogenase 1 (LDH1) (TGME49_232350) KO homology repair template-Forward; Use pCDPK1G128M(cDNA+gDNA flank)-Ty-Ble as template
104	CGTAAGAGTACTCAGCACGGACGGAAACGTTGGTGTCGACATGTGGAGTCGTCTCAAGCG	Lactate dehydrogenase 1 (LDH1) (TGME49_232350) KO homology repair template-Reverse; Use pCDPK1G128M(cDNA+gDNA flank)-Ty-Ble as template
105	CTTACCGTGAATTTTGTGACAGGCCAGTCAGAAGCTAGCGAGGTGGATGCGGGACACGCC	Glutamate dehydrogenase 2 (GDH2) (TGME49_293180) KO homology repair template-Forward; UsepCDPK1G128M(cDNA+gDNA flank)-Ty-Ble as template
106	GCAGTCTCGATCTGCTTCACAAAAGCATCGACCTCCTCCGATGTGGAGTCGTCTCAAGCG	Glutamate dehydrogenase 2 (GDH2) (TGME49_293180) KO homology repair template-Reverse; Use pCDPK1G128M(cDNA+gDNA flank)-Ty-Ble as template
107	CATCGTTTGATTTTAAATTTTTTCACAGTCAATGGATTTGAGGTGGATGCGGGACACGCC	GID8 (TGME49_314900) KO homology repair template-Forward; For amplification of SAG1-5'UTR-Ble-SAG13'UTR region of pCDPK1G128M(cDNA+gDNA flank)-Ty-Ble construct
108	TCCTTACGCTGCAGCCCGGTTTCCTGCGCGAACTCGGCAGATGTGGAGTCGTCTCAAGCG	GID8 (TGME49_314900) KO homology repair template-Reverse; For amplification of SAG1-5'UTR-Ble-SAG13'UTR region of pCDPK1G128M(cDNA+gDNA flank)-Ty-Ble construct
109	tcattctctttctgcagCTGTATCCAATGCAACACCCACCaggtggatgcgggacacgcc	YPEL5 (TGME49_226640) KO homology repair template-Forward; For amplification of SAG1-5'UTR-Ble-SAG13'UTR region of pCDPK1G128M(cDNA+gDNA flank)-Ty-Ble construct
110	TGCGACCTCGAAAGGACTTGCTGATGAGCTCGCTGTGAACatgtggagtcgtctcaagcg	YPEL5 (TGME49_226640) KO homology repair template-Reverse; For amplification of SAG1-5'UTR-Ble-SAG13'UTR region of pCDPK1G128M(cDNA+gDNA flank)-Ty-Ble construct
111	GGCTCCTGTGCACGCCATCAGTGGCACGTGGGAAAACTGCaggtggatgcgggacacgcc	BFD1 (TGME49_200385) KO homology repair template-Forward; For amplification of SAG1-5'UTR-Ble-SAG13'UTR region of pCDPK1G128M(cDNA+gDNA flank)-Ty-Ble construct
112	CTTGCCTCTCCACGACGCAACAGGCAGTCCCCTTGTATTCatgtggagtcgtctcaagcg	BFD1 (TGME49_200385) KO homology repair template-Reverse; For amplification of SAG1-5'UTR-Ble-SAG13'UTR region of pCDPK1G128M(cDNA+gDNA flank)-Ty-Ble construct
113	GGCTCCTGTGCACGCCATCAGTGGCACGTGGGAAAACTGCAAAACCCTCGAAGGCTGC	BFD1 (TGME49_200385) KO homology repair template-Forward; For amplification of Gra1 5'UTR -CAT-Gra1 3'UTR region from pgCM3 (E1)
114	CTTGCCTCTCCACGACGCAACAGGCAGTCCCCTTGTATTCCTCGAGATCTACTAGTGG	BFD1 (TGME49_200385) KO homology repair template-Reverse; For amplification of Gra1 5'UTR -CAT-Gra1 3'UTR region from pgCM3 (E1)
115	gGAGGTCCACACGAACCAGGACCCGCTCGATTGAtgtaacccctacagaagctgcccgtc	To replace BFD1 3'UTR in t ME49:ku80:DD-BFD1-Ty-3'UTR with DHFR 3'UTR homology repair template-Forward; Use pLIC-3HA-HX plasmid as template for DHFR 3'UTR
116	acttacCAACTTCTCAACTCTGTCCTTGACCAATCCACCAgcggtgtcactgtagcctgc	To replace BFD1 3'UTR in t ME49:ku80:DD-BFD1-Ty-3'UTR with DHFR 3'UTR homology repair template-Reverse; Use pLIC-3HA-HX plasmid as template for DHFR 3'UTR
117	aggtggaagtGAGGTCCATACTAACCAGGACCCAC	For PCR amplification of 3Ty-DHFR 3'utr-GSG linker-3FLAG-mAID-SAG1 3'utr gBlock-Forward, To create Step1 constructby In-Fusion cloning
118	cgagggttttCCCTCGGGGGGGCAAGAA	For PCR amplification of 3Ty-DHFR 3'utr-GSG linker-3FLAG-mAID-SAG1 3'utr gBlock-Reverse, To create Step1 constructby In-Fusion cloning
119	cccccgagggAAAACCCTCGAAGGCTGCTAG	For PCR amplification of Gra1 5'utr-CAT-Gra1 3'utr from pgCM3 (E1) template-Forward, To create Step1 constructby In-Fusion cloning
120	agtgccacctCCTCGGGGGGGCAAGAAT	For PCR amplification of Gra1 5'utr-CAT-Gra1 3'utr from pgCM3 (E1) template-Reverse, To create Step1 constructby In-Fusion cloning
121	ccccccgaggAGGTGGCACTTTTCGGGG	For PCR amplification of Ori-Bla region from pLinker-AID-3HA-Hx-Forward, To create Step1 constructby In-Fusion cloning
122	tacgcctttcAGGAACCGTAAAAAGGCCG	For PCR amplification of Ori-Bla region from pLinker-AID-3HA-Hx-Reverse, To create Step1 constructby In-Fusion cloning
123	tacggttcctGAAAGGCGTAACTCAGGAC	For PCR amplification of TUB 5’UTR-OsTIR1 from pTUB1-OsTIR1-3FLAG, SAG1-CAT template -Forward, To create Step1 constructby In-Fusion cloning
124	tatggacctcACTTCCACCTCCACCCAG	For PCR amplification of TUB 5’UTR-OsTIR1 from pTUB1-OsTIR1-3FLAG, SAG1-CAT template -Reverse, To create Step1 constructby In-Fusion cloning
125	ccccccgaggGAAAGGCGTAACTCAGGACGG	For PCR amplification of TUB 5’UTR-OsTIR1-3Ty-DHFR3’UTR from step1 construct-Forward, To create p3FLAG-mAID-Tub-OsTIR1-3TY, Gra1-CAT construct
126	agtgccacctCTTGAGCTCCACCGCGGT	For PCR amplification of TUB 5’UTR-OsTIR1-3Ty-DHFR3’UTR from step1 construct-Reverse, To create p3FLAG-mAID-Tub-OsTIR1-3TY, Gra1-CAT construct
127	ggagctcaagAGGTGGCACTTTTCGGGG	For PCR amplification of ORI-BLA from step1 construct-Forward, To create p3FLAG-mAID-Tub-OsTIR1-3TY, Gra1-CAT construct
128	cgcccgagccAGGAACCGTAAAAAGGCCG	For PCR amplification of ORI-BLA from step1 construct-Reverse, To create p3FLAG-mAID-Tub-OsTIR1-3TY, Gra1-CAT construct
129	tacggttcctGGCTCGGGCGACTATAAGG	For PCR amplification of GSG Linker-3FLAG-mAID-SAG1 3’UTR from step1 construct-Forward, To create p3FLAG-mAID-Tub-OsTIR1-3TY, Gra1-CAT construct
130	tacgcctttcCCTCGGGGGGGCAAGAAT	For PCR amplification of GSG Linker-3FLAG-mAID-SAG1 3’UTR from step1 construct-Reverse, To create p3FLAG-mAID-Tub-OsTIR1-3TY, Gra1-CAT construct

### Sheet: Table S2 - Plasmids and gBlocks
Plasmid name	Source	Use	Sequence
pCas9-CAT	Addgene # 80323; Sidik et al., 2016	To create RH:Cas9:decoy Toxoplasma strain	ggtaccatgcatgtcccgcgttcgtgaaattctctgcatcagcggagtgatcaggaatcatcgtctcagcgggatgacgttgcggagcaggccggctcgcggtgggcagtcagatgccgaaggcgtaactcaggacggcttgcgctcatcgcagaacaggggtggtgcctgcattgggtgcggttggtgatcctggttggaccggtggagatgcgcgcgcacgaaggggatgtgtcagaaacattttgtttgttctctgtgaacttttagatgtgttaaaggcggcgaatattancagagagtcctccttgttggattctctcttgaatttcgccctttccttctctttgcgagtctcgtagagaacaagcactcgttcgccgtccctgacgacgcaac…
pU6-Decoy	Addgene # 80324; Sidik et al., 2016	To create RH:Cas9:decoy Toxoplasma strain	ctagaggtacCATGCATGTCCCGCGTTCGTGaaattctctgcatcagcggagtgatcaggaatcatcgtctcagcgggatgacgttgcggagcaggccggctcgcggtgggcagtcagatgccgaaggcgtaactcaggacggcttgcgctcatcgcagaacaggggtggtgcctgcattgggtgcggttggtgatcctggttggaccggtggagatgcgcgcgcacgaaggggatgtgtcagaaacattttgtttgttctctgtgaacttttagatgtgttaaaggcggcgaatattagcagagagtcctccttgttggattctctcttgaatttcgccctttccttctctttgcgagtctcgtagagaacaagcactcgttcgccgtccctgacgac…
pBM019	Addgene # 128179; Markus et al., 2019	To create Pru:Cas9:decoy Toxoplasma strain	ctgtgaattgggcgccaatattgcatcctaggcctgacgcgcctcctgcagaacgcgagacactgggatatgtagagccaagggggaaaccttcgaactctcgaatgtcttctctgacaagaatcatatttccatcagttctgtcagattttcaaatggcgacctgcagaggcctgcttcctccctgtgcgctcttcgaaggggctttctgtcgcgcagggtcacctcgtccccgaagggggtgtttgccttctggtaaatggggatgtcaagttgagaatgcagtttagcaccgtgttttagagctagaaatagcaagttaaaataaggctagtccgttatcaacttgaaaaagtggcaccgagtcggtgctttttttttctttttggcgcgccatta…
pSAG1-Cas9-GFP-U6-sgUPRT	Addgene # 54467, Shen et al., 2014	To generate Cas9-guide plasmids for gene disruption and epitope-tagging	caagtaagcagaagcacgctgtatttccgggagggtgcgacgagacaaagtgcgcgagttgaaatcgtcgtggggacgattgcaccgcggccacatgttggagacactgaggacacacgggaaacgcgaaagatttcaaattaacgtacccaagcgcgaaagcttgcgcagcatacactcgaagcgaacatcccgaaccatcgagaggcggagagcgataagtctttcacgctgcgaagtgttgcgacggctgcgccgctgcactgtgaattgggcgccaatattgcatcctaggcctgacgcgcctcctgcagaacgcgagacactgggatatgtagagccaagggggaaaccttcgaactctcgaatgtcttctctgacaagaatcatatttccatc…
p3FLAG-mAID-Tub-OsTIR1-3TY, Gra1-CAT	This paper	To PCR amplify gene-specific HRT for tagging 3'end of genes with 3FLAG-mAID tag and selection with chloramphenicol; Also for degradation of protein using indole acetic acid via TIR1/auxin system	gaggtccatactaaccaggacccacttgacggcGAAGTGCACACCAACCAGGACCCCCTGGACGGCGAAGTACATACAAATCAAGATCCATTAGATGGAtaaatgcatgccacagaagctgcccgtctctcgttttcctctcttttcggagggatcagggagagtgcctcgggtcggagagagctgacgagggggtgccagagacccctgtgtcctttatcgaagaaaagggatgactcttcatgtggcatttcacacagtctcacctcgccttgttttctttttgtcaatcagaacgaaagcgagttgcgggtgacgcagatgtgcgtgtatccactcgtgaatgcgttatcgttctgtatgccgctagagtgctggactgttgctgtctgcccacga…
pTUB1:OsTIR1-3FLAG, SAG1:CAT	Addgene # 87258; Brown et al., 2017	To PCR amplify a Gra1 5'UTR-CAT-Gra1 3'UTR fragment for making pFLAG-mAID-Tub-OsTIR1-3TY, Gra1-CAT construct	cagcatcatctctggaagcatcccctgaactgcctgagtctaccaagagcactggcgaaggctgtgagtagtcggacaggcacggtgactcatgttgttggacagtagcgagctctgggttaaccgcatattcactaactggctccgtcctgttgtcattagatactgaatcaggtaacgatacatgagcagcatcctcgtgttccaggcgcatgtcctgctccggcttgcaaccaaggacccgtggttcatctttgggtctctccgtactgggtggtagaggtgaaactgtcgacgtggatgcagctgccctgcttagagtacggacgaagtgaatagctgcgtctgcatgaacaaggggctctgaggcccgctgtgatacgaaaggtttgctggcta…
pgCM3(E1)	Kind gift from Giel van Dooren	To PCR amplify gene-specific HRT containing for gene disruption and selection with chloramphenicol; Also used to amplify a Gra1 5'UTR-CAT-Gra1 3'UTR fragment to make pFLAG-mAID-Tub-OsTIR1-3TY, Gra1-CAT construct	GGTACCGGGCCCCCCCTCGAGGTCGACGGTATCGATAAGCTTACTCAGTTATTATATCATAAATATCTGTGTCAAGAATAAACTCCCACATGGATTCGTGAAGTTCCTATACTTTCTAGAGAATAGGAACTTCCTGCATAAAACCCTCGAAGGCTGCTAGTACTGGTGCTCGTATGCGACACGCGGATTCACGGCGTATGCGACAAGCGGGATTGCTGATGAGCGTCGTTCCCCACTGAAGCGCGCGGAGTGGTGGGCGACCACCGGTCACCTGGCGTCTCAGCTGCGCGAGGCACCCCTCTCATAGCGTGGTACTCGTCACGAATACCAATCGCTGGGGTCGCGGCGGGAGGAATATGCTGTTTGTTGACCATACGATCACGCTGAACGAAAACATGG…
pLIC-3HA-HX	Kind gift from Giel van Dooren; Gould et al 2011	To PCR amplify gene-specific HRT for tagging 3'end of genes with 3HA tag and selection withMPA/xanthine	ggccttttgctcacatgttctttcctgcgttatcccctgattctgtggataaccgtattaccgcctttgagtgagctgataccgctcgccgcagccgaacgaccgagcgcagcgagtcagtgagcgaggaagcggaagagcgcccaatacgcaaaccgcctctccccgcgcgttggccgattcattaatgcagctggcacgacaggtttcccgactggaaagcgggcagtgagcgcaacgcaattaatgtgagttacctcactcattaggcaccccaggctttacactttatgcttccggctcctatgttgtgtggaattgtgagcggataacaatttcacacaggaaacagctatgaccatgattacgccaagctcggaattaaccctcactaaaggg…
pCDPK1G128M(cDNA+gDNA flank)-Ty-Ble	Tonkin lab construct	To PCR amplify gene-specific HRT for disrupting genes and selection with phleomycin	gcaacaatgtgcgacgggcgtgtgaacgtttcgtagtcatagcgctagcacgtacctagccacatggtcgtgaggagctttaccatgcgtctagaaggtggatgcgggacacgccttcctggctttggctcccgagacgcgtgttctaaccacaaaccttgagacgcgtgttccaaccacgcaccctgacacgcgtgttccaaccacgcaccctgagacgcgtgttctaaccacgcaccctgagacgcgtgttctaaccacgcaccctgagacgcgtgttctgccgcacaatgtgcacctgtaggaagctgtagtcactgctgattctcactgttctcggcaagggccgacgaccggagtacagtttttgtgggcagagccgttgtgcagctttccgtt…
pU6-DHFR	Addgene #80329, Sidik et al., 2016	To serve as backbone for CRISPR sub-library construction and selection with pyrimethamione following transfection with sub-library	ctagaggtaccatgcatctagcatgtcattcgattttcaccccccgcgtagttcctgtgtgtcattcgttgtcgagacaactctgtcccgccccggtgctgttccatatgcgtgactttcccgcaattttttcagactttcaggaaagacaggctccggaacgatctcgtccatgactggtaaatccacgacaccgcaatggcccccagcacctctatctctcgtgccaggggactaacgttgtatgcgtctgcgtcttgtctttttgcattcgctttccaaaaaagagagccatccgttcccccgcacattcaacgccgcgagtgcggtttttgtcttttttgagtggtaggacgcttttcatgcgcgaactacgtggacattaagttccattctctt…
3Ty-DHFR 3'utr-GSG linker-3FLAG-mAID-SAG1 3'utr gBlock	This paper	To PCR amplify 3Ty-DHFR3'utr-GSG linker-3FLAG-mAID-SAG13'utr gBlock to make pFLAG-mAID-Tub-OsTIR1-3TY, Gra1-CAT construct	GAGGTCCATACTAACCAGGACCCACTTGACGGCGAAGTGCACACCAACCAGGACCCCCTGGACGGCGAAGTACATACAAATCAAGATCCATTAGATGGATAAATGCATGCCACAGAAGCTGCCCGTCTCTCGTTTTCCTCTCTTTTCGGAGGGATCAGGGAGAGTGCCTCGGGTCGGAGAGAGCTGACGAGGGGGTGCCAGAGACCCCTGTGTCCTTTATCGAAGAAAAGGGATGACTCTTCATGTGGCATTTCACACAGTCTCACCTCGCCTTGTTTTCTTTTTGTCAATCAGAACGAAAGCGAGTTGCGGGTGACGCAGATGTGCGTGTATCCACTCGTGAATGCGTTATCGTTCTGTATGCCGCTAGAGTGCTGGACTGTTGCTGTCTGCCCACGA…
pLinker-AID-3xHA-HXGPRT-LoxP	Addgene # 86553, Long et ., 2017	To PCR amplify the Ori-Bla region for step 1 of construction of pFLAG-mAID-Tub-OsTIR1-3TY, Gra1-CAT construct	ggccttttgctggccttttgctcacatgttctttcctgcgttatcccctgattctgtggataaccgtattaccgcctttgagtgagctgataccgctcgccgcagccgaacgaccgagcgcagcgagtcagtgagcgaggaagcggaagagcgcccaatacgcaaaccgcctctccccgcgcgttggccgattcattaatgcagctggcacgacaggtttcccgactggaaagcgggcagtgagcgcaacgcaattaatgtgagttagctcactcattaggcaccccaggctttacactttatgcttccggctcgtatgttgtgtggaattgtgagcggataacaatttcacacaggaaacagctatgaccatgattacgccaagctcgaaattaaccc…

### Sheet: Resources
Resource/reagent	Source (company or reference)	Identifier (cat# or AddGene)
Antibodies
anti-HA 3F10, rat	Roche	RRID: AB_2314622
Anti-FLAG M2	Sigma-Aldrich	Cat#F3165-2MG
anti-GAP45, rabbit	Gaskins et al, 2004	N/A
anti-SAG1 DG52, mouse	Burg et al., 1988	N/A
anti-SRS9, rabbit	Kim et al., 2007	N/A
anti-CST1	Zhang et al., 2001	N/A
Alexa Fluor 488 goat anti rat IgG (H+L)	Invitrogen, Thermo Fsher Scientific	Cat#A11006
Alexa Fluor 488 goat anti mouse IgG (H+L)	Invitrogen, Thermo Fsher Scientific	Cat#A11029
Alexa Fluor 488 goat anti rabbit IgG (H+L)	Invitrogen, Thermo Fsher Scientific	Cat#A11008
Alexa Fluor 594 goat anti rat IgG (H+L)	Invitrogen, Thermo Fsher Scientific	Cat#A11007
Alexa Fluor 594 goat anti mouse IgG (H+L)	Invitrogen, Thermo Fsher Scientific	Cat#A11032
Alexa Fluor 594 goat anti rabbit IgG (H+L)	Invitrogen, Thermo Fsher Scientific	Cat#A11037
Alexa Fluor 594 chicken anti mouse IgG (H+L)	Invitrogen, Thermo Fsher Scientific	Cat#A21201
Alexa Fluor 647 goat anti rat IgG (H+L)	Invitrogen, Thermo Fsher Scientific	Cat#A21247
Alexa Fluor 647 donkey anti mouse IgG (H+L)	Invitrogen, Thermo Fsher Scientific	Cat#A31571
Alexa Fluor 647 goat anti rabbit IgG (H+L)	Invitrogen, Thermo Fsher Scientific	Cat#A21245
Alexa Fluor 568 goat anti rabbit IgG (H+L)	Invitrogen, Thermo Fsher Scientific	Cat#A11011
Fluorescein labeled Dolichos Biflorus Agglutinin (DBA)	Vector Laboratories	Cat#FL-1031; RRID: AB_2336394
Fluorescein labeled Dolichos Biflorus Agglutinin (DBA)	Invitrogen, Thermo Fsher Scientific	Cat#L32474
IRDye 800 CW goat anti-mouse	Licor Biosciences	Cat#926-32210; RRID: AB_2687825
IRDye 800 CW goat anti-rat	Licor Biosciences	Cat#926-32219
IRDye 680 RD goat anti-mouse	Licor Biosciences	Cat#926-68070
IRDye 680 RD goat anti-rat	Licor Biosciences	Cat#926-68076
IRDye 680 LT goat anti-rabbit	Licor Biosciences	Cat#926-68021
Bacterial and Virus strains
NEB 5-alpha competent cells	NEB	Cat#C2987I
NEB 10-beta electrocompetent cells (High efficiency)	NEB	Cat#C3019I
Chemicals, Peptides, and Recombinant Proteins
Pyrimethamine	Sigma-Aldrich	Cat#46706-250MG
Mycophenolic acid	Sigma-Aldrich	Cat#M3536-50MG
Xanthine	Sigma-Aldrich	Cat#X4002-1G
Carbenicillin	GOLDBIO	Cat#C-103-5
HEPES	Sigma-Aldrich	Cat#H3375
Shield-1	Takara Bio	Cat#632189
cOmplete, Mini, EDTA-free Protease Inhibitor Cocktail tablet	Roche	Cat#11836170001
Magnesium chloride	Sigma-Aldrich	Cat#M8266-100G
IGEPAL CA-630	Sigma-Aldrich	Cat#18896-100ML
phenol:chloroform:isoamyl alcohol solution	Sigma-Aldrich	Cat#P3803-400ML
Formaldehyde solution (36.5 - 38%)	Sigma-Aldrich	Cat#F8775-500ML
Bovine serum albumin	Sigma-Aldrich	Cat#A8022-100G
Turbo DNAse	Ambion	Cat#AM2238
BsaI	NEB	Cat#R0535L
AseI	NEB	Cat#R0526L
Sodium chloride	UniVar (Ajax Fine Chemicals)	Cat#AJA465-5KG
DMEM	Gibco (Life Technologies)	Cat#1185-084
0.25% Dissociation reagent (0.25% Trypsin-EDTA)	Gibco (Life Technologies)	Cat#25200-056
100 X Glutamax	Gibco (Life Technologies)	Cat#35050-061
L-Glutamine	Sigma-Aldrich	Cat#G3126-100G
D-Glucose	UniVar (Ajax Fine Chemicals)	Cat#AJA783-500G
Sodium pyruvate
DMEM (No glucose, no glutamine, no phenol red, no sodium pyruvate	Gibco (Life Technologies)	Cat#A14430-01
Penicillin-streptomycin	Gibco (Life Technologies)	Cat#15140-122
Phleomycin	InvivoGen	Cat#ant-ph-1
3-Indoleacetic acid	Sigma-Aldrich	Cat#12886-5G
Fetal Bovine Serum (BSA)	SAFC (Sigma Aldrich)	Cat#12003C-500ML
Benzonase Nuclease, ultrapure	Sigma-Aldrich	Cat#E8263
Antactic phosphatase	NEB	Cat#M0289S
Glutathione	Sigma-Aldrich	Cat#G6013-5G
ATP	Sigma-Aldrich	Cat#A6419-1G
Chloramphenicol	Sigma-Aldrich	Cat#C3175-100MG
EGTA
KH2PO4
K2HPO4
KCl
CaCl2
EDTA
sodium dodecyl sulfate (SDS)	Sigma-Aldrich	Cat#l3771-500G
Tris(hydroxymethyl)methylamine	Thermo Fisher Scientific	Cat#A18494-36
Dithiothreitol	Biorad Laboratories	Cat#1610611
Iodoacetamide	Sigma-Aldrich	Cat#I1149-5G
Phosphoric acid	Sigma-Aldrich	Cat#695017-100ML
Trypsin/Lys-C	Promega	Cat#V5073
Triethylammonium bicarbonate buffer (TEAB) 1.0 M, pH 8.5±0.1	Sigma-Aldrich	Cat#T7408-100ML
Trifluoroacetic acid (TFA)	Sigma-Aldrich	Cat#T6508-5ML
Methanol HPLC Gradient grade	Thermo fisher scientific	Cat#M/4058/17
Acetonitrile HPLC GRADIENT GRADE	Sigma-Aldrich	Cat#34851-4L
Dimethyl sulfoxide (DMSO) HPLC GRADIENT GRADE	Thermo fisher scientific	Cat#AA22914M1
Formic acid	Sigma Aldrich	Cat#F0507-100ML
Critical Commercial Assays
NEBuilder DNA assembly master mix	NEB	Cat#E2621S
In-fusion snap assembly master mix (50)	Takara	Cat#638948
Amaxa P3 Primary Cell 4D-Nucleofector X kit S (32 rct)	Lonza	Cat#V4XP-3032
10 X KLD enzyme mix	NEB	cat#M0494S
DNeasy Blood and Tissue kit (250)	Qiagen	Cat#69506
Q5 site-deirected mutagenesis kit	NEB	Cat#E0554S
Genome-wide screening kit
Sub-library screening kit
RNeasy Mini Kit (50)	Qiagen	Cat#74101
Isolate II PCR and Gel kit (250 )	Bioline	Cat# BIO52060
S-Trap™ Mini Columns (100 - 300 µg)	Protifi	Cat#C02-mini-80
Pepmap100 C18 (20 mm ´ 75 μm) trap column	Thermo Fisher Scientific	Cat#THC164946
Pepmap C18 (500 mm ´ 75 μm) analytical column	Thermo Fisher Scientific	Cat#THC164570
Deposited Data
T. gondii strain GT1 genome, release V?	ToxoDB	http://toxodb.org/toxo/
T. gondii strain ME49 genome, release V?	ToxoDB	http://toxodb.org/toxo/
Experimental Models: Cell Lines
Human Foreskin Fibroblasts (HFFs)	ATCC	SCRC-1041, Cat#CRL-1634
KD3 myoblasts
Experimental Models: Organisms/Strains
T. gondii: strain RH	ATCC	50838
T. gondii: strain RH/Cas9	This paper	N/A
T. gondii: strain RH/DKU80/DHXGPRT	ATCC	PRA-319
T. gondii: strain ME49:DD-BFD1-Ty	Waldman et al, 2020
T. gondii: strain ME49:Cas9:BAG1-mNG	Waldman et al, 2020
T. gondii: strain Pru:Cas9	This paper	N/A
Swiss mice
Balb/C mice
Oligonucleotides
Refer to Data Sx	Table Sx	N/A
Recombinant DNA
Lourido Toxoplasma CRISPR Knockout Pooled Library V1	Sidik et al., 2016	Addgene #80636
pSAG1::CAS9-U6::sgUPRT	Shen et al., 2014	Addgene plasmid # 54467 ; http://n2t.net/addgene:54467 ; RRID:Addgene_54467
pU6-SAG1-DHFR	Sidik et al., 2016	Addgene plasmid # 80322 ; http://n2t.net/addgene:80322 ; RRID:Addgene_80322
pU6-DHFR	Sidik et al., 2016	Addgene plasmid # 80329 ; http://n2t.net/addgene:80329 ; RRID:Addgene_80329
pCas9-CAT	Sidik et al., 2016	Addgene plasmid # 80323 ; http://n2t.net/addgene:80323 ; RRID:Addgene_80323
pU6-Decoy	Sidik et al., 2016	Addgene plasmid # 80324 ; http://n2t.net/addgene:80324 ; RRID:Addgene_80324
pBM019	Markus et al., 2019	Addgene plasmid # 128179 ; http://n2t.net/addgene:128179 ; RRID:Addgene_128179
pTUB1:YFP-AID-3HA, DHFR-TS:HXGPRT	Brown et al., 2017	Addgene plasmid # 87260 ; http://n2t.net/addgene:87260 ; RRID:Addgene_87260
pLinker-AID-3xHA-HXGPRT-LoxP	Long et al., 2017	Addgene plasmid # 86553 ; http://n2t.net/addgene:86553 ; RRID:Addgene_86553
BFD1-like CRISPR sublibrary	CustomArray	Custom order
Software and Algorithms
Image J	http://imagej.net	N/A
Prism 10	N/A	N/A
FloJo	N/A	N/A
Other
Anti-HA Affinity Matrix	Roche	Cat#11815016001
Prime Star Max Pre mix (2X)	Takara	Cat#R045
Needles: 27 G X 1/2 (0.4 mm x 13 mm)	Becton Dickinson	Cat#301801
Cell scrapers (25 cm handle/1.8 cm blade)	Corning	Cat#3010
Vactashield Mounting medium	Vector Laboratories	Cat#H1000
Gene ruler DNA ladder	Themo scientific	Cat#638948
Electroporation cuvettes (4 mm)	BioRad
Electroporation cuvettes (4 mm)	BTX
Superfrost microscope slides	Epredia	Cat#AG00008032E01MNZ21
Cover slips (22 x 22 mm)	Marienfeld (Southern Cross Science)	Cat#0107052
Cover slips (13 mm)	Marienfeld (Southern Cross Science)	Cat#0117530
Gene ruler DNA ladder	Thermo Scientific	SMO331
Culture flasks	Corning
Empore™ C18, reversed-phase Material	Sigma-Aldrich	Cat#66883-U
